# Normal and cancer tissues are accurately characterised by intergenic transcription at RNA polymerase 2 binding sites

**DOI:** 10.1101/2023.03.24.534112

**Authors:** Pierre de Langen, Fayrouz Hammal, Elise Guéret, Lionel Spinelli, Benoit Ballester

## Abstract

Intergenic transcription in normal and cancerous tissue is pervasive and incompletely understood. To investigate this activity at a global level, we constructed an atlas of over 180,000 consensus RNA Polymerase II (RNAP2) bound intergenic regions from more than 900 RNAP2 ChIP-seq experiments across normal and cancer samples. Using unsupervised analysis, we identified 51 RNAP2 consensus clusters, many of which map to specific biotypes and identify tissue-specific regulatory signatures. We developed a meta-clustering methodology to integrate our RNAP2 atlas with active transcription across 28,797 RNA-seq samples from TCGA, GTEx and ENCODE, which revealed strong tissue- and disease-specific interconnections between RNAP2 occupancy and transcription. We demonstrate that intergenic transcription at RNAP2 bound regions are novel per-cancer and pan-cancer biomarkers showing genomic and clinically relevant characteristics including the ability to differentiate cancer subtypes and are associated with overall survival. Our results demonstrate the effectiveness of coherent data integration to uncover and characterise intergenic transcriptional activity in both normal and cancer tissues.
