## Supplementary_data for "Normal and cancer tissues are accurately characterised by intergenic transcription at RNA polymerase 2 binding sites": 20230301-public-4.0.4-u4S33Y-hg38-GOMolecularFunction-GO_0017017-gene.txt

# GREAT version 4.0.4	Species assembly: hg38	Association rule: Basal+extension: 5000 bp upstream, 1000 bp downstream, 1000000 bp max extension, curated regulatory domains included
DUSP1	unnamed (-26800), unnamed (-18023), unnamed (+55128), unnamed (+55534)
DUSP10	unnamed (-648195), unnamed (-343225), unnamed (-36545), unnamed (+671769)
DUSP14	unnamed (-27069)
DUSP2	unnamed (-33903)
DUSP4	unnamed (-315379), unnamed (+63221)
DUSP5	unnamed (-170069), unnamed (-80170), unnamed (+15032), unnamed (+15566), unnamed (+15912), unnamed (+16424), unnamed (+17151), unnamed (+17591), unnamed (+17931), unnamed (+19304), unnamed (+20283), unnamed (+20842), unnamed (+21384), unnamed (+22030), unnamed (+22653), unnamed (+23030), unnamed (+23422), unnamed (+24141), unnamed (+24446), unnamed (+24729), unnamed (+25069), unnamed (+25374), un…
DUSP6	unnamed (+36916), unnamed (+614896)
DUSP7	unnamed (-12351), unnamed (-12004), unnamed (-11602)
DUSP8	unnamed (+39548)
DUSP9	unnamed (-19166), unnamed (-18270), unnamed (-10872), unnamed (+20855)
