## Supplementary_data for "Normal and cancer tissues are accurately characterised by intergenic transcription at RNA polymerase 2 binding sites": 20230301-public-4.0.4-u4S33Y-hg38-GOMolecularFunction-GO_0017017-region.txt

# GREAT version 4.0.4	Species assembly: hg38	Association rule: Basal+extension: 5000 bp upstream, 1000 bp downstream, 1000000 bp max extension, curated regulatory domains included
unnamed	DUSP10 (+671769)
unnamed	DUSP10 (-36545)
unnamed	DUSP10 (-343225)
unnamed	DUSP10 (-648195)
unnamed	DUSP2 (-33903)
unnamed	DUSP7 (-11602)
unnamed	DUSP7 (-12004)
unnamed	DUSP7 (-12351)
unnamed	DUSP1 (+55534)
unnamed	DUSP1 (+55128)
unnamed	DUSP1 (-18023)
unnamed	DUSP1 (-26800)
unnamed	DUSP4 (+63221)
unnamed	DUSP4 (-315379)
unnamed	DUSP5 (-170069)
unnamed	DUSP5 (-80170)
unnamed	DUSP5 (+15032)
unnamed	DUSP5 (+15566)
unnamed	DUSP5 (+15912)
unnamed	DUSP5 (+16424)
unnamed	DUSP5 (+17151)
unnamed	DUSP5 (+17591)
unnamed	DUSP5 (+17931)
unnamed	DUSP5 (+19304)
unnamed	DUSP5 (+20283)
unnamed	DUSP5 (+20842)
unnamed	DUSP5 (+21384)
unnamed	DUSP5 (+22030)
unnamed	DUSP5 (+22653)
unnamed	DUSP5 (+23030)
unnamed	DUSP5 (+23422)
unnamed	DUSP5 (+24141)
unnamed	DUSP5 (+24446)
unnamed	DUSP5 (+24729)
unnamed	DUSP5 (+25069)
unnamed	DUSP5 (+25374)
unnamed	DUSP5 (+25611)
unnamed	DUSP5 (+25886)
unnamed	DUSP5 (+26392)
unnamed	DUSP5 (+26974)
unnamed	DUSP5 (+27430)
unnamed	DUSP5 (+27778)
unnamed	DUSP5 (+28295)
unnamed	DUSP5 (+29205)
unnamed	DUSP5 (+29489)
unnamed	DUSP5 (+29997)
unnamed	DUSP5 (+30583)
unnamed	DUSP5 (+30942)
unnamed	DUSP5 (+31243)
unnamed	DUSP5 (+31626)
unnamed	DUSP5 (+32028)
unnamed	DUSP5 (+32690)
unnamed	DUSP5 (+33374)
unnamed	DUSP5 (+33918)
unnamed	DUSP5 (+35530)
unnamed	DUSP5 (+36928)
unnamed	DUSP5 (+38174)
unnamed	DUSP5 (+38466)
unnamed	DUSP5 (+38978)
unnamed	DUSP5 (+42443)
unnamed	DUSP5 (+47294)
unnamed	DUSP5 (+64714)
unnamed	DUSP8 (+39548)
unnamed	DUSP6 (+614896)
unnamed	DUSP6 (+36916)
unnamed	DUSP14 (-27069)
unnamed	DUSP9 (-19166)
unnamed	DUSP9 (-18270)
unnamed	DUSP9 (-10872)
unnamed	DUSP9 (+20855)
