## Supplementary_data for "Normal and cancer tissues are accurately characterised by intergenic transcription at RNA polymerase 2 binding sites": shown-GOMolecularFunction.tsv

# GREAT version 4.0.4	Species assembly: hg38	Association rule: Basal+extension: 5000 bp upstream, 1000 bp downstream, 1000000 bp max extension, curated regulatory domains included
# Term Name	Binom Rank	Binom Raw P-Value	Binom FDR Q-Val	Binom Fold Enrichment	Binom Observed Region Hits	Binom Region Set Coverage	Hyper Rank	Hyper FDR Q-Val	Hyper Fold Enrichment	Hyper Observed Gene Hits	Hyper Total Genes	Hyper Gene Set Coverage
RNA polymerase II core promoter sequence-specific DNA binding	66	1.875117e-26	1.1995066627272727e-24	2.225832	223	0.01726407	43	0.004783691934418605	1.850612	32	58	0.005716327
MAP kinase tyrosine/serine/threonine phosphatase activity	151	4.801491e-16	1.342509602781457e-14	3.14822	70	0.005419215	66	0.03928180784848485	2.58018	10	13	0.001786352
MHC class II receptor activity	207	4.331799e-13	8.83519583478261e-12	7.842313	22	0.001703182	44	0.005967514893636364	3.354234	8	8	0.001429082
I-SMAD binding	293	2.700128e-9	3.890764647098976e-8	2.323743	63	0.004877293	42	0.004448255974761904	3.049303	10	11	0.001786352
