## Supplementary_data for "Normal and cancer tissues are accurately characterised by intergenic transcription at RNA polymerase 2 binding sites": Table_S2-ENCODE_accession_ids_of_ATAC-seq_and_H3K27Ac_ChIP-seq.csv

ENCODE ID	Tissue	Sequencing method
ENCFF169GLM	Heart left ventricle	ATAC-seq
ENCFF677BPI	T-cell	ATAC-seq
ENCFF556YQA	Left lobe of liver	ATAC-seq
ENCFF962IUZ	Heart left ventricle	H3K27Ac ChIP-seq
ENCFF750GKW	T-cell	H3K27Ac ChIP-seq
ENCFF611FWS	Left lobe of liver	H3K27Ac ChIP-seq
