## Supplementary_data for "Normal and cancer tissues are accurately characterised by intergenic transcription at RNA polymerase 2 binding sites": Table_S3-Tissue_to_simplified_annotation.csv

Tissue	Simplified
Adipose Tissue	Adipose Tissue
Blood	Blood / Immune
Spleen	Blood / Immune
Thymus	Blood / Immune
Brain	Brain / Nervous
Eye	Brain / Nervous
Nerve	Brain / Nervous
Pituitary	Brain / Nervous
Breast	Breast
Blood Vessel	Cardiovascular
Heart	Cardiovascular
Colon	Digestive
Esophagus	Digestive
Small Intestine	Digestive
Stomach	Digestive
Salivary Gland	Digestive
Embryonic	Embryonic
Adrenal Gland	Endocrine
Thyroid	Endocrine
Kidney	Kidney
Bladder	Bladder
Liver	Liver
Mesothelium	Mesothelium
Bone	Musculoskeletal
Muscle	Musculoskeletal
Pancreas	Pancreas
Cervix Uteri	Reproductive F
Ovary	Reproductive F
Uterus	Reproductive F
Vagina	Reproductive F
Fallopian Tube	Reproductive F
Prostate	Reproductive M
Testis	Reproductive M
Lung	Respiratory
Trachea	Respiratory
Skin	Skin
