## Supplementary_data for "Normal and cancer tissues are accurately characterised by intergenic transcription at RNA polymerase 2 binding sites": Table_S4-Total_RNAseq_ENCODE_accession_ids_annotation.tsv

File accession	Biosample term name	Annotation	Cancer
ENCFF572PHO	A172	Brain	1
ENCFF986GWF	A172	Brain	1
ENCFF876AGV	A375	Skin	1
ENCFF041WVF	A375	Skin	1
ENCFF059KVJ	A673	Muscle	1
ENCFF460RWK	A673	Muscle	1
ENCFF449IHE	activated CD4 positive, naive alpha-beta T cell	Blood	0
ENCFF603VKW	activated CD4 positive, naive alpha-beta T cell	Blood	0
ENCFF844BKK	activated CD4 positive, naive alpha-beta T cell	Blood	0
ENCFF932OLF	activated CD4 positive, naive alpha-beta T cell	Blood	0
ENCFF794QMR	activated CD4-positive, alpha-beta memory T cell	Blood	0
ENCFF331ZBL	activated CD4-positive, alpha-beta memory T cell	Blood	0
ENCFF499ZFI	activated CD4-positive, alpha-beta memory T cell	Blood	0
ENCFF981VRR	activated CD4-positive, alpha-beta memory T cell	Blood	0
ENCFF721CKE	activated CD4-positive, alpha-beta T cell	Blood	0
ENCFF305GBQ	activated CD4-positive, alpha-beta T cell	Blood	0
ENCFF787LGY	activated CD8-positive, alpha-beta memory T cell	Blood	0
ENCFF626WFF	activated CD8-positive, alpha-beta memory T cell	Blood	0
ENCFF619SBF	activated CD8-positive, alpha-beta memory T cell	Blood	0
ENCFF142EIF	activated CD8-positive, alpha-beta memory T cell	Blood	0
ENCFF959SOP	activated CD8-positive, alpha-beta T cell	Blood	0
ENCFF741LDL	activated CD8-positive, alpha-beta T cell	Blood	0
ENCFF586TED	activated CD8-positive, naive alpha-beta T cell	Blood	0
ENCFF894UNP	activated CD8-positive, naive alpha-beta T cell	Blood	0
ENCFF471RGW	activated CD8-positive, naive alpha-beta T cell	Blood	0
ENCFF149IIB	activated CD8-positive, naive alpha-beta T cell	Blood	0
ENCFF032FHV	activated T-cell	Blood	0
ENCFF368KFI	activated T-cell	Blood	0
ENCFF485UZF	activated T-cell	Blood	0
ENCFF966CZY	adrenal gland	Adrenal Gland	0
ENCFF268IFI	adrenal gland	Adrenal Gland	0
ENCFF925WWF	adrenal gland	Adrenal Gland	0
ENCFF996QEJ	adrenal gland	Adrenal Gland	0
ENCFF422QXZ	adrenal gland	Adrenal Gland	0
ENCFF236XOK	adrenal gland	Adrenal Gland	0
ENCFF402HRB	adrenal gland	Adrenal Gland	0
ENCFF260TWU	adrenal gland	Adrenal Gland	0
ENCFF703RDU	adrenal gland	Adrenal Gland	0
ENCFF801AMV	airway epithelial cell	Lung	0
ENCFF268FYN	airway epithelial cell	Lung	0
ENCFF455BVP	aorta	Blood Vessel	0
ENCFF769NNF	aorta	Blood Vessel	0
ENCFF138IAX	aortic smooth muscle cell	Blood Vessel	0
ENCFF609VGD	aortic smooth muscle cell	Blood Vessel	0
ENCFF701DRY	articular chondrocyte of knee joint	Bone	0
ENCFF934CVY	articular chondrocyte of knee joint	Bone	0
ENCFF883VNR	ascending aorta	Blood Vessel	0
ENCFF077ICY	astrocyte	Brain	0
ENCFF347IUQ	astrocyte	Brain	0
ENCFF137JPT	astrocyte	Brain	0
ENCFF205MGD	astrocyte	Brain	0
ENCFF731CJY	bladder microvascular endothelial cell	Blood Vessel	0
ENCFF898KSE	bladder microvascular endothelial cell	Blood Vessel	0
ENCFF083EOC	body of pancreas	Pancreas	0
ENCFF524SRR	body of pancreas	Pancreas	0
ENCFF249CRP	breast epithelium	Breast	0
ENCFF308PAX	breast epithelium	Breast	0
ENCFF164HRL	breast epithelium	Breast	0
ENCFF242NRP	bronchial epithelial cell	Lung	0
ENCFF308DYG	bronchial epithelial cell	Lung	0
ENCFF609VHF	bronchial smooth muscle cell	Lung	0
ENCFF136GME	bronchial smooth muscle cell	Lung	0
ENCFF434HUT	bronchus fibroblast of lung	Lung	0
ENCFF244HPY	bronchus fibroblast of lung	Lung	0
ENCFF403IZE	Caki2	Kidney	1
ENCFF163ZGZ	Caki2	Kidney	1
ENCFF609EXJ	camera-type eye	Eye	0
ENCFF813ICE	camera-type eye	Eye	0
ENCFF490PQX	cardiac atrium fibroblast	Heart	0
ENCFF836USG	cardiac atrium fibroblast	Heart	0
ENCFF088SCN	cardiac muscle cell	Heart	0
ENCFF490IFU	cardiac muscle cell	Heart	0
ENCFF608CTI	cardiac septum	Heart	0
ENCFF899ITD	cardiac ventricle fibroblast	Heart	0
ENCFF987VKI	cardiac ventricle fibroblast	Heart	0
ENCFF662WMN	CD4-positive, alpha-beta memory T cell	Blood	0
ENCFF114UGO	CD4-positive, alpha-beta memory T cell	Blood	0
ENCFF164FQH	CD4-positive, alpha-beta T cell	Blood	0
ENCFF537ODI	CD4-positive, alpha-beta T cell	Blood	0
ENCFF032LLH	CD8-positive, alpha-beta memory T cell	Blood	0
ENCFF196UDY	CD8-positive, alpha-beta memory T cell	Blood	0
ENCFF277YFP	CD8-positive, alpha-beta T cell	Blood	0
ENCFF175STH	CD8-positive, alpha-beta T cell	Blood	0
ENCFF605GCL	cerebellum	Brain	0
ENCFF436LFL	cerebellum	Brain	0
ENCFF120ZKG	chondrocyte	Bone	0
ENCFF378UKJ	chondrocyte	Bone	0
ENCFF653DJK	chondrocyte	Bone	0
ENCFF297UZI	colonic mucosa	Colon	0
ENCFF139LFK	colonic mucosa	Colon	0
ENCFF431EBQ	Daoy	Brain	1
ENCFF158JPO	Daoy	Brain	1
ENCFF440WRE	dendritic cell	Blood	0
ENCFF211ZEC	dendritic cell	Blood	0
ENCFF540YGV	dendritic cell	Blood	0
ENCFF836JOV	dendritic cell	Blood	0
ENCFF300TVY	dendritic cell	Blood	0
ENCFF955OSD	dendritic cell	Blood	0
ENCFF547FZD	dendritic cell	Blood	0
ENCFF621NUZ	dendritic cell	Blood	0
ENCFF146LPX	dendritic cell	Blood	0
ENCFF408AUG	dendritic cell	Blood	0
ENCFF751TBX	dendritic cell	Blood	0
ENCFF386LNQ	dendritic cell	Blood	0
ENCFF323HER	dendritic cell	Blood	0
ENCFF194VKA	dendritic cell	Blood	0
ENCFF967RGG	dendritic cell	Blood	0
ENCFF554LNW	dendritic cell	Blood	0
ENCFF707PRS	dendritic cell	Blood	0
ENCFF956BOM	dendritic cell	Blood	0
ENCFF865QPQ	dendritic cell	Blood	0
ENCFF318SLF	dendritic cell	Blood	0
ENCFF020ZRZ	dermis blood vessel endothelial cell	Blood Vessel	0
ENCFF465EDA	dermis blood vessel endothelial cell	Blood Vessel	0
ENCFF152CYS	dermis lymphatic vessel endothelial cell	Blood Vessel	0
ENCFF821WBD	dermis lymphatic vessel endothelial cell	Blood Vessel	0
ENCFF900QOK	dermis microvascular lymphatic vessel endothelial cell	Blood Vessel	0
ENCFF190QLJ	dermis microvascular lymphatic vessel endothelial cell	Blood Vessel	0
ENCFF111DCW	diencephalon	Brain	0
ENCFF087WBL	diencephalon	Brain	0
ENCFF129TRI	endodermal cell	Embryonic	0
ENCFF128WFF	endodermal cell	Embryonic	0
ENCFF336KGG	endodermal cell	Embryonic	0
ENCFF529NEA	endodermal cell	Embryonic	0
ENCFF017KOW	endodermal cell	Embryonic	0
ENCFF146RKB	endometrial microvascular endothelial cells	Blood Vessel	0
ENCFF689MSD	endometrial microvascular endothelial cells	Blood Vessel	0
ENCFF394HKR	endothelial cell	Blood Vessel	0
ENCFF977WIW	endothelial cell	Blood Vessel	0
ENCFF437LZP	endothelial cell of coronary artery	Blood Vessel	0
ENCFF284YMF	endothelial cell of coronary artery	Blood Vessel	0
ENCFF948VKA	endothelial cell of umbilical vein	Blood Vessel	0
ENCFF140CNM	endothelial cell of umbilical vein	Blood Vessel	0
ENCFF403CJU	epithelial cell of alveolus of lung	Lung	0
ENCFF190ELL	epithelial cell of alveolus of lung	Lung	0
ENCFF617FDC	epithelial cell of proximal tubule	Kidney	0
ENCFF266ZTO	epithelial cell of proximal tubule	Kidney	0
ENCFF411NXG	epithelial cell of umbilical artery	Blood Vessel	0
ENCFF901RGD	epithelial cell of umbilical artery	Blood Vessel	0
ENCFF171VHL	esophagus muscularis mucosa	Esophagus	0
ENCFF581EJT	esophagus muscularis mucosa	Esophagus	0
ENCFF366NYN	esophagus muscularis mucosa	Esophagus	0
ENCFF947KLU	esophagus muscularis mucosa	Esophagus	0
ENCFF932XAV	esophagus squamous epithelium	Esophagus	0
ENCFF736SRJ	esophagus squamous epithelium	Esophagus	0
ENCFF569RLX	esophagus squamous epithelium	Esophagus	0
ENCFF282IAK	esophagus squamous epithelium	Esophagus	0
ENCFF729PGN	excitatory neuron	Brain	0
ENCFF659DTI	excitatory neuron	Brain	0
ENCFF376KFP	fibroblast of dermis	Skin	0
ENCFF723TRQ	fibroblast of dermis	Skin	0
ENCFF898FAP	fibroblast of lung	Lung	0
ENCFF800QYK	fibroblast of lung	Lung	0
ENCFF935KPA	fibroblast of the aortic adventitia	Blood Vessel	0
ENCFF728NZR	fibroblast of the aortic adventitia	Blood Vessel	0
ENCFF848TAO	fibroblast of villous mesenchyme	Embryonic	0
ENCFF999JNH	fibroblast of villous mesenchyme	Embryonic	0
ENCFF958WAG	foreskin keratinocyte	Skin	0
ENCFF597GCF	foreskin keratinocyte	Skin	0
ENCFF563UKG	foreskin keratinocyte	Skin	0
ENCFF512IOD	foreskin keratinocyte	Skin	0
ENCFF475HBQ	foreskin keratinocyte	Skin	0
ENCFF941IEP	foreskin keratinocyte	Skin	0
ENCFF394AGF	frontal cortex	Brain	0
ENCFF371QMA	frontal cortex	Brain	0
ENCFF348EEJ	G401	Kidney	1
ENCFF817GHM	G401	Kidney	1
ENCFF470QLH	gastrocnemius medialis	Muscle	0
ENCFF118PSU	gastrocnemius medialis	Muscle	0
ENCFF202OLF	gastrocnemius medialis	Muscle	0
ENCFF121LIZ	gastrocnemius medialis	Muscle	0
ENCFF728GIC	gastrocnemius medialis	Muscle	0
ENCFF679EIY	gastroesophageal sphincter	Esophagus	0
ENCFF988PCJ	gastroesophageal sphincter	Esophagus	0
ENCFF871GKI	gastroesophageal sphincter	Esophagus	0
ENCFF342IWO	gastroesophageal sphincter	Esophagus	0
ENCFF145ZWZ	glomerular endothelial cell	Blood Vessel	0
ENCFF861ALB	glomerular endothelial cell	Blood Vessel	0
ENCFF314XXI	GM12878	Blood	0
ENCFF563OCX	GM12878	Blood	0
ENCFF573HFZ	GM12878	Blood	0
ENCFF381QCU	GM12878	Blood	0
ENCFF183DAT	GM12878	Blood	0
ENCFF059ZVM	GM12878	Blood	0
ENCFF626GVO	GM12878	Blood	0
ENCFF800HIP	GM12878	Blood	0
ENCFF991KKX	GM12878	Blood	0
ENCFF896JWK	GM23248	Skin	0
ENCFF674NHA	GM23248	Skin	0
ENCFF010XLY	GM23338	Embryonic	0
ENCFF352BIC	GM23338	Embryonic	0
ENCFF556PRT	GM23338	Embryonic	0
ENCFF603DEZ	GM23338	Embryonic	0
ENCFF473RTG	H1	Embryonic	0
ENCFF729LDK	H1	Embryonic	0
ENCFF379NOY	H1	Embryonic	0
ENCFF675NTU	H1	Embryonic	0
ENCFF068XDC	H4	Brain	1
ENCFF385VVW	H4	Brain	1
ENCFF042NYL	H7	Embryonic	0
ENCFF007UXU	H7	Embryonic	0
ENCFF308FKQ	H9	Embryonic	0
ENCFF844NIJ	H9	Embryonic	0
ENCFF176WEG	hair follicle dermal papilla cell	Skin	0
ENCFF978LWQ	hair follicle dermal papilla cell	Skin	0
ENCFF015XFX	hair follicular keratinocyte	Skin	0
ENCFF192OYP	hair follicular keratinocyte	Skin	0
ENCFF766TYC	HCT116	Colon	1
ENCFF105JQL	heart	Heart	0
ENCFF795IZJ	heart	Heart	0
ENCFF433YMU	heart	Heart	0
ENCFF639TBN	heart left ventricle	Heart	0
ENCFF704OQQ	heart left ventricle	Heart	0
ENCFF347RJG	heart left ventricle	Heart	0
ENCFF426WCQ	heart left ventricle	Heart	0
ENCFF149ZCL	heart left ventricle	Heart	0
ENCFF989OVC	heart right ventricle	Heart	0
ENCFF327HID	heart right ventricle	Heart	0
ENCFF954DUN	heart right ventricle	Heart	0
ENCFF120RCC	hematopoietic multipotent progenitor cell	Blood	0
ENCFF058RCR	hepatocyte	Liver	0
ENCFF603JQK	hepatocyte	Liver	0
ENCFF256ESO	HepG2	Liver	1
ENCFF552ETT	HepG2	Liver	1
ENCFF286SDY	HepG2	Liver	1
ENCFF140GVE	HepG2	Liver	1
ENCFF660EXG	HepG2	Liver	1
ENCFF161XMM	HepG2	Liver	1
ENCFF550HWR	HepG2	Liver	1
ENCFF232HKG	HepG2	Liver	1
ENCFF376ALQ	HepG2	Liver	1
ENCFF036PUS	HepG2	Liver	1
ENCFF639UNG	HepG2	Liver	1
ENCFF309KBB	HFFc6	Skin	0
ENCFF399AMH	HFFc6	Skin	0
ENCFF964KHV	HFFc6	Skin	0
ENCFF564PFN	HFFc6	Skin	0
ENCFF364QML	HFFc6	Skin	0
ENCFF399EYF	HFFc6	Skin	0
ENCFF601VFS	HFFc6	Skin	0
ENCFF521FGW	HFFc6	Skin	0
ENCFF935WGE	HFFc6	Skin	0
ENCFF307KUI	HFFc6	Skin	0
ENCFF294BSI	HFFc6	Skin	0
ENCFF937TEI	HFFc6	Skin	0
ENCFF271LCW	HFFc6	Skin	0
ENCFF275WEG	HFFc6	Skin	0
ENCFF979GXG	HFFc6	Skin	0
ENCFF046FUX	HFFc6	Skin	0
ENCFF888ZNC	HFFc6	Skin	0
ENCFF322AQH	HFFc6	Skin	0
ENCFF929WCF	HFFc6	Skin	0
ENCFF986EEY	HFFc6	Skin	0
ENCFF111OTM	HFFc6	Skin	0
ENCFF475ISM	HFFc6	Skin	0
ENCFF686HUT	HFFc6	Skin	0
ENCFF517QUB	HFFc6	Skin	0
ENCFF433BXU	HFFc6	Skin	0
ENCFF031DLO	HFFc6	Skin	0
ENCFF928EJA	HT-29	Colon	0
ENCFF048TXS	HT-29	Colon	0
ENCFF403RPM	HT1080	Bone	1
ENCFF729KWM	HT1080	Bone	1
ENCFF775WKB	IMR-90	Lung	0
ENCFF546YHU	IMR-90	Lung	0
ENCFF180UNN	IMR-90	Lung	0
ENCFF027FUC	IMR-90	Lung	0
ENCFF724WTD	K562	Blood	1
ENCFF595XJM	K562	Blood	1
ENCFF704RNX	K562	Blood	1
ENCFF219JME	K562	Blood	1
ENCFF577RWU	K562	Blood	1
ENCFF204KIH	K562	Blood	1
ENCFF793LYB	K562	Blood	1
ENCFF637AGH	K562	Blood	1
ENCFF706CHN	K562	Blood	1
ENCFF021ZXF	K562	Blood	1
ENCFF283LWN	K562	Blood	1
ENCFF688ANY	K562	Blood	1
ENCFF473DXC	K562	Blood	1
ENCFF744YBC	K562	Blood	1
ENCFF349JGI	K562	Blood	1
ENCFF517WTR	K562	Blood	1
ENCFF833WFD	K562	Blood	1
ENCFF039CHC	K562	Blood	1
ENCFF024KOW	K562	Blood	1
ENCFF932MJL	K562	Blood	1
ENCFF170FKF	K562	Blood	1
ENCFF593OHC	K562	Blood	1
ENCFF617WYI	K562	Blood	1
ENCFF548MVZ	K562	Blood	1
ENCFF992CSK	K562	Blood	1
ENCFF325HWX	Karpas-422	Blood	1
ENCFF936COB	Karpas-422	Blood	1
ENCFF123KIW	kidney	Kidney	0
ENCFF731FVY	kidney epithelial cell	Kidney	0
ENCFF760FQM	kidney epithelial cell	Kidney	0
ENCFF424STR	left cardiac atrium	Heart	0
ENCFF823TJX	left cardiac atrium	Heart	0
ENCFF263CRG	left colon	Colon	0
ENCFF996NCW	left colon	Colon	0
ENCFF784MDF	left lobe of liver	Liver	0
ENCFF886GEY	left lung	Lung	0
ENCFF533BDU	left lung	Lung	0
ENCFF464YAZ	left ventricle myocardium inferior	Heart	0
ENCFF210MFP	left ventricle myocardium superior	Heart	0
ENCFF423LMS	LHCN-M2	Muscle	0
ENCFF778VQU	LHCN-M2	Muscle	0
ENCFF388PHA	liver	Liver	0
ENCFF825XMM	liver	Liver	0
ENCFF817INF	liver	Liver	0
ENCFF703TRE	liver	Liver	0
ENCFF938ZLJ	lower leg skin	Skin	0
ENCFF306WQW	lower leg skin	Skin	0
ENCFF483ZFP	lower leg skin	Skin	0
ENCFF562IGK	lower leg skin	Skin	0
ENCFF874MDG	lower lobe of left lung	Lung	0
ENCFF751CUI	lower lobe of left lung	Lung	0
ENCFF201DYZ	lower lobe of right lung	Lung	0
ENCFF055STD	lung	Lung	0
ENCFF295ALA	lung	Lung	0
ENCFF242BWW	lung	Lung	0
ENCFF160GXU	lung microvascular endothelial cell	Lung	0
ENCFF384SGN	lung microvascular endothelial cell	Lung	0
ENCFF600THC	M059J	Brain	1
ENCFF686UCA	M059J	Brain	1
ENCFF512OQU	mammary epithelial cell	Breast	0
ENCFF828VAM	mammary epithelial cell	Breast	0
ENCFF077MDV	mammary epithelial cell	Breast	0
ENCFF015QYZ	mammary microvascular endothelial cell	Blood Vessel	0
ENCFF412INL	mammary microvascular endothelial cell	Blood Vessel	0
ENCFF136ANW	MCF-7	Breast	1
ENCFF051DXQ	melanocyte of skin	Skin	0
ENCFF074YUJ	melanocyte of skin	Skin	0
ENCFF597ZTY	melanocyte of skin	Skin	0
ENCFF498IEF	melanocyte of skin	Skin	0
ENCFF218BJR	mesangial cell	Kidney	0
ENCFF347PMO	mesangial cell	Kidney	0
ENCFF497MHG	mesenchymal stem cell of adipose	Adipose Tissue	0
ENCFF923NFZ	mesenchymal stem cell of adipose	Adipose Tissue	0
ENCFF997ZTN	mesenchymal stem cell of the bone marrow	Blood	0
ENCFF976RGA	mesenchymal stem cell of the bone marrow	Blood	0
ENCFF504NLD	mesenchymal stem cell of Wharton's jelly	Blood Vessel	0
ENCFF969QLB	mesenchymal stem cell of Wharton's jelly	Blood Vessel	0
ENCFF589IWR	mesenteric fat pad	Adipose Tissue	0
ENCFF977RRB	mesothelial cell of epicardium	Heart	0
ENCFF327EHB	mesothelial cell of epicardium	Heart	0
ENCFF254LZL	mesothelial cell of epicardium	Heart	0
ENCFF746EQL	metanephros	Kidney	0
ENCFF130UNH	metanephros	Kidney	0
ENCFF912TCN	MG63	Bone	1
ENCFF010UKB	MG63	Bone	1
ENCFF872PDN	mononuclear cell	Blood	0
ENCFF862VDV	mucosa of descending colon	Colon	0
ENCFF688QOM	mucosa of descending colon	Colon	0
ENCFF549NPG	mucosa of gallbladder	Stomach	0
ENCFF700HMV	myocyte	Muscle	0
ENCFF807EUQ	myocyte	Muscle	0
ENCFF476ABP	myometrial cell	Uterus	0
ENCFF142ERS	myometrial cell	Uterus	0
ENCFF766RZP	myotube	Muscle	0
ENCFF104VFH	myotube	Muscle	0
ENCFF929VCO	naive thymus-derived CD4-positive, alpha-beta T cell	Blood	0
ENCFF146AHC	naive thymus-derived CD4-positive, alpha-beta T cell	Blood	0
ENCFF799LEP	naive thymus-derived CD8-positive, alpha-beta T cell	Blood	0
ENCFF917GNV	naive thymus-derived CD8-positive, alpha-beta T cell	Blood	0
ENCFF621BZC	nasal cavity respiratory epithelium epithelial cell of viscerocranial mucosa	Trachea	0
ENCFF708BZY	nasal cavity respiratory epithelium epithelial cell of viscerocranial mucosa	Trachea	0
ENCFF303NBU	NCI-H460	Lung	1
ENCFF075JSH	NCI-H460	Lung	1
ENCFF069HBW	neural crest cell	Brain	0
ENCFF503KKJ	neural crest cell	Brain	0
ENCFF056WDN	neural progenitor cell	Brain	0
ENCFF317UFU	neural progenitor cell	Brain	0
ENCFF119BVB	occipital lobe	Brain	0
ENCFF708WVN	occipital lobe	Brain	0
ENCFF273ECN	OCI-LY7	Blood	1
ENCFF853YJN	OCI-LY7	Blood	1
ENCFF725UBV	omental fat pad	Adipose Tissue	0
ENCFF656QCS	omental fat pad	Adipose Tissue	0
ENCFF173SBL	omental fat pad	Adipose Tissue	0
ENCFF051CMQ	omental fat pad	Adipose Tissue	0
ENCFF998VKC	osteoblast	Bone	0
ENCFF194CZH	osteoblast	Bone	0
ENCFF591MXM	osteocyte	Bone	0
ENCFF852HOG	osteocyte	Bone	0
ENCFF013YPF	ovary	Ovary	0
ENCFF433FOV	ovary	Ovary	0
ENCFF994ERY	ovary	Ovary	0
ENCFF177EPU	ovary	Ovary	0
ENCFF170KFV	ovary	Ovary	0
ENCFF364ACD	ovary	Ovary	0
ENCFF602HCV	Panc1	Pancreas	0
ENCFF781TTC	pancreas	Pancreas	0
ENCFF514LIV	pancreas	Pancreas	0
ENCFF664WLU	pancreas	Pancreas	0
ENCFF974GKV	pancreas	Pancreas	0
ENCFF765XAK	pancreas	Pancreas	0
ENCFF876PVW	parietal lobe	Brain	0
ENCFF671UQI	parietal lobe	Brain	0
ENCFF374WHH	PC-3	Prostate	1
ENCFF634ZNK	PC-3	Prostate	1
ENCFF874CFD	PC-3	Prostate	1
ENCFF141IXT	PC-9	Lung	1
ENCFF816UQV	PC-9	Lung	1
ENCFF917WTZ	pericardium fibroblast	Heart	0
ENCFF253MOQ	pericardium fibroblast	Heart	0
ENCFF346BRI	Peyer's patch	Small Intestine	0
ENCFF837QWO	Peyer's patch	Small Intestine	0
ENCFF112DAY	Peyer's patch	Small Intestine	0
ENCFF990XSZ	Peyer's patch	Small Intestine	0
ENCFF891YDA	placenta	Uterus	0
ENCFF165GEP	placenta	Uterus	0
ENCFF265LJH	placenta	Uterus	0
ENCFF517AWK	placenta	Uterus	0
ENCFF973GKK	placenta	Uterus	0
ENCFF346KED	placenta	Uterus	0
ENCFF104GYY	placenta	Uterus	0
ENCFF570HXT	placenta	Uterus	0
ENCFF007QAS	placenta	Uterus	0
ENCFF109HYO	placenta	Uterus	0
ENCFF734HKW	placenta	Uterus	0
ENCFF584ZVO	placental epithelial cell	Uterus	0
ENCFF575CLY	placental epithelial cell	Uterus	0
ENCFF291ZYP	placental pericyte	Uterus	0
ENCFF808GOE	placental pericyte	Uterus	0
ENCFF936VDJ	posterior vena cava	Blood Vessel	0
ENCFF561ZTT	posterior vena cava	Blood Vessel	0
ENCFF278ZDJ	progenitor cell of endocrine pancreas	Pancreas	0
ENCFF654VWT	progenitor cell of endocrine pancreas	Pancreas	0
ENCFF273EQI	prostate gland	Prostate	0
ENCFF651TEC	prostate gland	Prostate	0
ENCFF223MRJ	psoas muscle	Muscle	0
ENCFF093TCK	psoas muscle	Muscle	0
ENCFF902EJP	pulmonary artery endothelial cell	Blood Vessel	0
ENCFF225PNB	pulmonary artery endothelial cell	Blood Vessel	0
ENCFF418CDA	regular cardiac myocyte	Heart	0
ENCFF186PWK	regular cardiac myocyte	Heart	0
ENCFF668CCF	renal cortical epithelial cell	Kidney	0
ENCFF528YUQ	renal cortical epithelial cell	Kidney	0
ENCFF915KEU	right atrium auricular region	Heart	0
ENCFF951AHR	right atrium auricular region	Heart	0
ENCFF478OYU	right cardiac atrium	Heart	0
ENCFF736BIN	right cardiac atrium	Heart	0
ENCFF413URT	right cardiac atrium	Heart	0
ENCFF545SNN	right cardiac atrium	Heart	0
ENCFF414AZQ	right lobe of liver	Liver	0
ENCFF142RGB	right lobe of liver	Liver	0
ENCFF050ASS	right lobe of liver	Liver	0
ENCFF016TZA	right lobe of liver	Liver	0
ENCFF144LMJ	right lobe of liver	Liver	0
ENCFF443TQL	Right ventricle myocardium inferior	Heart	0
ENCFF537RGH	Right ventricle myocardium superior	Heart	0
ENCFF486YAC	RPMI7951	Skin	1
ENCFF385VDT	RPMI7951	Skin	1
ENCFF932PGT	sciatic nerve	Nerve	0
ENCFF035CWS	sigmoid colon	Colon	0
ENCFF171EQY	sigmoid colon	Colon	0
ENCFF577LGC	sigmoid colon	Colon	0
ENCFF888ASC	sigmoid colon	Colon	0
ENCFF689EMS	SJCRH30	Muscle	1
ENCFF772LUO	SJCRH30	Muscle	1
ENCFF098LEY	SJSA1	Bone	1
ENCFF325DUK	SJSA1	Bone	1
ENCFF869JAO	SK-MEL-5	Skin	0
ENCFF091UEM	SK-MEL-5	Skin	0
ENCFF641FYA	skeletal muscle myoblast	Muscle	0
ENCFF696UAN	skeletal muscle myoblast	Muscle	0
ENCFF164HLW	skeletal muscle satellite cell	Muscle	0
ENCFF705LRX	skeletal muscle satellite cell	Muscle	0
ENCFF688GAJ	skeletal muscle tissue	Muscle	0
ENCFF153FXI	skeletal muscle tissue	Muscle	0
ENCFF301XTS	skin of body	Skin	0
ENCFF949MLN	skin of body	Skin	0
ENCFF296UNI	smooth muscle cell	Muscle	0
ENCFF552GCF	smooth muscle cell	Muscle	0
ENCFF827VIO	smooth muscle cell of bladder	Bladder	0
ENCFF090WTS	smooth muscle cell of bladder	Bladder	0
ENCFF620GBX	smooth muscle cell of the coronary artery	Blood Vessel	0
ENCFF870IOD	smooth muscle cell of the coronary artery	Blood Vessel	0
ENCFF977TTL	smooth muscle cell of the pulmonary artery	Blood Vessel	0
ENCFF045HRW	smooth muscle cell of the pulmonary artery	Blood Vessel	0
ENCFF832RKD	smooth muscle cell of the umbilical artery	Blood Vessel	0
ENCFF658JSJ	smooth muscle cell of the umbilical artery	Blood Vessel	0
ENCFF589RCB	smooth muscle cell of trachea	Trachea	0
ENCFF702NSP	smooth muscle cell of trachea	Trachea	0
ENCFF216IXN	spinal cord	Nerve	0
ENCFF296VAX	spinal cord	Nerve	0
ENCFF808IYB	spleen	Spleen	0
ENCFF229BRI	spleen	Spleen	0
ENCFF753TAP	spleen	Spleen	0
ENCFF815CJE	spleen	Spleen	0
ENCFF780MVA	spleen	Spleen	0
ENCFF594JMI	spleen	Spleen	0
ENCFF434GPZ	spleen	Spleen	0
ENCFF171ROO	spleen	Spleen	0
ENCFF254FOW	stimulated activated CD4-positive, alpha-beta T cell	Blood	0
ENCFF794ZMP	stimulated activated CD4-positive, alpha-beta T cell	Blood	0
ENCFF421CJK	stimulated activated CD8-positive, alpha-beta T cell	Blood	0
ENCFF736WER	stimulated activated CD8-positive, alpha-beta T cell	Blood	0
ENCFF390EYD	stomach	Stomach	0
ENCFF849EUO	stomach	Stomach	0
ENCFF367ONF	stomach	Stomach	0
ENCFF857JQM	stomach	Stomach	0
ENCFF223PWH	stomach	Stomach	0
ENCFF357GHN	stomach	Stomach	0
ENCFF972YML	subcutaneous adipose tissue	Adipose Tissue	0
ENCFF125ERZ	subcutaneous adipose tissue	Adipose Tissue	0
ENCFF392JWL	subcutaneous adipose tissue	Adipose Tissue	0
ENCFF503KWI	subcutaneous adipose tissue	Adipose Tissue	0
ENCFF279CXA	subcutaneous preadipocyte	Adipose Tissue	0
ENCFF724SPJ	subcutaneous preadipocyte	Adipose Tissue	0
ENCFF440ZBY	suprapubic skin	Skin	0
ENCFF332DXT	suprapubic skin	Skin	0
ENCFF781JKV	suprapubic skin	Skin	0
ENCFF012XRF	suprapubic skin	Skin	0
ENCFF888OOZ	T-cell	Blood	0
ENCFF155VQM	T-cell	Blood	0
ENCFF022BHB	T-cell	Blood	0
ENCFF972WIL	T-cell	Blood	0
ENCFF334QVB	T-cell	Blood	0
ENCFF033KAE	T-cell	Blood	0
ENCFF547WLJ	temporal lobe	Brain	0
ENCFF492BMK	temporal lobe	Brain	0
ENCFF254YHN	testis	Testis	0
ENCFF620AGE	testis	Testis	0
ENCFF684VAN	thoracic aorta	Blood Vessel	0
ENCFF315LJB	thoracic aorta	Blood Vessel	0
ENCFF835HKJ	thoracic aorta	Blood Vessel	0
ENCFF517QGC	thoracic aorta endothelial cell	Blood Vessel	0
ENCFF266XOR	thoracic aorta endothelial cell	Blood Vessel	0
ENCFF169HKI	thyroid gland	Thyroid	0
ENCFF468ABS	thyroid gland	Thyroid	0
ENCFF440ELL	thyroid gland	Thyroid	0
ENCFF922XCX	thyroid gland	Thyroid	0
ENCFF635OSX	thyroid gland	Thyroid	0
ENCFF039SBM	thyroid gland	Thyroid	0
ENCFF687CCF	thyroid gland	Thyroid	0
ENCFF295QVP	thyroid gland	Thyroid	0
ENCFF105UFI	tibial nerve	Nerve	0
ENCFF869NRO	tibial nerve	Nerve	0
ENCFF589ZCF	tibial nerve	Nerve	0
ENCFF502SIL	tibial nerve	Nerve	0
ENCFF177FWP	tongue	Trachea	0
ENCFF774CJM	tongue	Trachea	0
ENCFF342TVX	tracheal epithelial cell	Trachea	0
ENCFF139OUV	tracheal epithelial cell	Trachea	0
ENCFF636PCD	transverse colon	Colon	0
ENCFF329ENM	transverse colon	Colon	0
ENCFF909YYJ	transverse colon	Colon	0
ENCFF895OOC	transverse colon	Colon	0
ENCFF758PQO	type B pancreatic cell	Pancreas	0
ENCFF138SVF	type B pancreatic cell	Pancreas	0
ENCFF936XZJ	umbilical cord	Embryonic	0
ENCFF241ORX	umbilical cord	Embryonic	0
ENCFF425VKX	upper lobe of left lung	Lung	0
ENCFF871BDW	upper lobe of left lung	Lung	0
ENCFF682BYZ	upper lobe of left lung	Lung	0
ENCFF171AXG	upper lobe of left lung	Lung	0
ENCFF494BJO	upper lobe of left lung	Lung	0
ENCFF774EMQ	upper lobe of left lung	Lung	0
ENCFF118YUM	upper lobe of right lung	Lung	0
ENCFF184OEE	urinary bladder	Bladder	0
ENCFF381EZI	urinary bladder	Bladder	0
ENCFF551OIR	uterine smooth muscle cell	Uterus	0
ENCFF375VYJ	uterine smooth muscle cell	Uterus	0
ENCFF615MVP	uterus	Uterus	0
ENCFF260VXP	uterus	Uterus	0
ENCFF648SGA	uterus	Uterus	0
ENCFF203XLE	uterus	Uterus	0
ENCFF442JZU	vagina	Vagina	0
ENCFF694HZM	vein endothelial cell	Blood Vessel	0
ENCFF175HEN	vein endothelial cell	Blood Vessel	0
ENCFF749KBP	WTC11	Embryonic	0
ENCFF113QDP	WTC11	Embryonic	0
ENCFF551VKN	WTC11	Embryonic	0
ENCFF926OTX	WTC11	Embryonic	0
ENCFF176QHZ	WTC11	Embryonic	0
ENCFF015CLP	WTC11	Embryonic	0
